# SPF45/RBM17-dependent, but not U2AF-dependent, splicing in a distinct subset of human short introns

**DOI:** 10.1101/784868

**Authors:** Kazuhiro Fukumura, Rei Yoshimoto, Luca Sperotto, Hyun-Seo Kang, Tetsuro Hirose, Kunio Inoue, Michael Sattler, Akila Mayeda

**Author notes:** (K.F.), (A.M.).

## Abstract

Human pre-mRNA introns vary in size from under fifty to over a million nucleotides. We searched for essential factors involved in the splicing of human short introns by screening siRNAs against 154 human nuclear proteins. The splicing activity was assayed with a model HNRNPH1 pre-mRNA containing short 56-nucleotide intron. We identified a known alternative splicing regulator SPF45 (RBM17) as a constitutive splicing factor that is required to splice out this 56-nt intron. Whole-transcriptome sequencing of SPF45-deficient cells revealed that SPF45 is essential in the efficient splicing of many short introns. To initiate the spliceosome assembly on a short intron with the truncated poly-pyrimidine tract, the U2AF-homology motif (UHM) of SPF45 competes out that of U2AF^65^ for binding to the UHM-ligand motif (ULM) of the U2 snRNP protein SF3b155 (SF3B1). We propose that splicing in a distinct subset of human short introns depends on SPF45 but not U2AF heterodimer.

---

There is a remarkable pattern in the distribution of higher eukaryotic pre-mRNA intron length; most introns fall either within a narrow peak under one hundred nucleotides or in a broad distribution peaking around several thousand nucleotides and extending to over a million nucleotides^1, 2, 3^. Pre-mRNA splicing is dependent upon a set of signal RNA elements recognized by essential factors that is a ubiquitous and essential part of eukaryotic gene expression. However, our understanding about specific and distinct mechanisms for the precise recognition of degenerated 5′ and 3′ splice site sequences within such extensively varied length of introns is fairly limited.

The canonical splicing mechanisms were studied and established using model pre-mRNAs with a single relatively short intron of a few hundred nucleotides, which are efficiently spliced in cells and *in vitro*^4, 5^. According to such optimal systems, the essential splicing sequences in pre-mRNA, namely the 5′ splice site, the branch-site sequence, and the poly-pyrimidine tract (PPT) followed by the 3′ splice site, are initially recognized by the U1 snRNP, SF1, and the U2AF heterodimer (U2AF^65^/U2AF^35^, U2AF2/U2AF1 as HGNC approved symbol), respectively. Following the assembly of this early spliceosomal E complex, SF1 is replaced by the U2 snRNP in the A complex, which commits the intron for splicing reaction (reviewed in Ref.^6^). The A-complex is an asymmetric globular particle (∼26 × 20 × 19.5 nm)^7^ that fully occupies 79–125 nucleotides (nt) of RNA^8^, and recent high-resolution cryo-electron microscopy structures of the A-complex have revealed molecular details of the overall architecture (reviewed in ref.^9^). Interestingly, human ultra-short introns with much shorter lengths (43–65 nt) are nevertheless spliced^10, 11^. This raises the question of how such ultra-short introns can be recognized and committed to splicing by an ‘oversized’ A complex without steric hindrance.

We postulate that splicing of short introns depend on distinct specific factors, which utilize alternative ways for early spliceosomal assembly. Here, we have shown that this is the case in a subset of human short introns with the truncated PPT, which is recognized by a novel constitutive splicing factor SPF45, but not by the authentic U2AF heterodimer.
