## Supplemental Table S2 for "SPF45/RBM17-dependent, but not U2AF-dependent, splicing in a distinct subset of human short introns"

### Sheet: FDR<0.05
Table S2 The list of retained introns in SPF45-knockdown HEK293 cells
See rMATS (http://rnaseq-mats.sourceforge.net/) for the format of this table.
ID	Gene ID	Chromosome	Strand	Upstream Exon Start	Upstream Exon End	Downstream Exon Start	Intron Length	Downstream Exon End	IC_SAMPLE_1	SC_SAMPLE_1	IC_SAMPLE_2	SC_SAMPLE_2	Inc Form Length	P Value	FDR	Inc Level 1	Inc Level 2	Inc Level Difference
4061	XLOC_035171	chr5	-	179044799	179044933	179044989	56	179045061	14,17,17	148194186	54,54,54	216216228	155	1.92171e-07	1.76015e-05	0.057,0.053,0.055	0.138,0.138,0.131	-0.081
3007	XLOC_007374	chr11	-	800761	800912	800984	72	801120	1,8,6	10,14,10	20,20,26	2,2,6	171	6.00206e-08	6.31755e-06	0.055,0.249,0.258	0.853,0.853,0.715	-0.62
386	XLOC_007173	chr11	+	66372809	66372887	66372959	72	66373063	0,1,0	17,11,9	3,3,7	5,5,11	171	0.0010044	0.0210361	0.0,0.05,0.0	0.258,0.258,0.269	-0.245
910	XLOC_024051	chr2	-	61725807	61725927	61725999	72	61726048	7,5,6	83,96,78	27,27,35	65,65,73	171	6.99329e-12	1.79422e-09	0.047,0.029,0.043	0.194,0.194,0.217	-0.162
3104	XLOC_041771	chr7	-	150773999	150774114	150774187	73	150774488	6,3,7	22,16,19	13,13,17	12,12,18	172	0.000540629	0.0128282	0.136,0.097,0.175	0.384,0.384,0.352	-0.237
1248	XLOC_047682	chrX	+	44941820	44941885	44941959	74	44942034	0,2,3	6,5,4	28,28,24	11,11,5	173	0.000828711	0.0179992	0.0,0.186,0.3	0.593,0.593,0.733	-0.478
3274	XLOC_007159	chr11	+	65632585	65632616	65632690	74	65632794	0,1,1	7,7,11	4,4,5	4,4,3	173	0.00165362	0.0326352	0.0,0.076,0.049	0.364,0.364,0.488	-0.364
1751	XLOC_021828	chr19	-	50365627	50365720	50365794	74	50365865	1,0,0	15,23,24	3,3,2	5,5,8	173	0.000392578	0.00988672	0.037,0.0,0.0	0.256,0.256,0.125	-0.2
934	XLOC_027751	chr21	-	30434664	30434736	30434810	74	30434896	18,17,21	505677589	101101110	369369399	173	0	0	0.02,0.014,0.02	0.135,0.135,0.136	-0.117
1228	XLOC_044466	chr8	-	145738024	145738154	145738229	75	145738521	6,4,1	18,17,21	15,15,13	12,12,9	174	5.59628e-06	0.000308903	0.159,0.118,0.026	0.416,0.416,0.451	-0.327
4086	XLOC_045945	chr9	+	79898270	79898387	79898462	75	79898566	4,3,2	27,40,25	5,5,6	10,10,14	174	0.000631186	0.0142364	0.078,0.041,0.044	0.221,0.221,0.196	-0.158
1862	XLOC_020020	chr18	+	2700536	2700657	2700732	75	2700916	3,4,2	32,56,38	12,12,7	29,29,30	174	8.54455e-05	0.00285166	0.051,0.039,0.029	0.191,0.191,0.117	-0.127
3326	XLOC_024343	chr2	-	190618641	190618790	190618866	76	190619071	0,2,0	8,11,6	2,2,7	1,1,5	175	0.000560383	0.0130319	0.0,0.093,0.0	0.531,0.531,0.442	-0.47
1376	XLOC_013286	chr14	+	105916394	105916521	105916597	76	105916661	9,5,13	33,41,37	45,45,41	15,15,31	175	1.00472e-11	2.4261e-09	0.134,0.065,0.166	0.629,0.629,0.428	-0.44
2698	XLOC_018288	chr17	+	79663636	79663777	79663853	76	79664028	1,1,1	19,12,14	8,8,8	11,11,11	175	0.000140864	0.00419019	0.029,0.045,0.039	0.291,0.291,0.291	-0.253
842	XLOC_048133	chrX	-	153735533	153735660	153735736	76	153735821	0,1,2	25,21,18	6,6,10	11,11,15	175	2.16001e-05	0.000953425	0.0,0.026,0.059	0.236,0.236,0.274	-0.22
466	XLOC_011300	chr13	+	40261639	40261768	40261844	76	40261936	2,5,7	29,35,30	10,10,13	16,16,13	175	2.59692e-05	0.00112214	0.038,0.075,0.117	0.261,0.261,0.361	-0.218
2306	XLOC_014574	chr15	+	41106140	41106268	41106345	77	41106921	2,5,2	10,5,10	11,11,10	1,1,1	176	3.44495e-06	0.00020495	0.101,0.36,0.101	0.861,0.861,0.849	-0.67
1411	XLOC_009452	chr12	-	68715126	68715226	68715304	78	68715408	2,2,0	14,7,15	7,7,5	6,6,7	177	0.000596896	0.0136886	0.074,0.138,0.0	0.395,0.395,0.285	-0.288
1923	XLOC_015056	chr15	-	91524728	91524899	91524977	78	91525211	27,12,18	139168123	30,30,27	98,98,103	177	0.000116701	0.00361134	0.098,0.038,0.076	0.146,0.146,0.128	-0.069
536	XLOC_028549	chr22	+	50636251	50636424	50636503	79	50636615	16,11,15	26,29,22	47,47,23	3,3,12	178	1.68356e-07	1.60722e-05	0.255,0.174,0.275	0.897,0.897,0.516	-0.535
1132	XLOC_007282	chr11	+	108098321	108098423	108098502	79	108098615	1,3,1	16,14,14	11,11,9	11,11,4	178	2.95361e-05	0.00124996	0.034,0.106,0.038	0.357,0.357,0.556	-0.364
1588	XLOC_029893	chr3	-	56694758	56694862	56694941	79	56695045	1,2,0	32,51,43	16,16,19	21,21,33	178	3.61711e-13	1.34984e-10	0.017,0.021,0.0	0.298,0.298,0.243	-0.267
3537	XLOC_021565	chr19	-	12812411	12812486	12812565	79	12812665	6,5,3	38,60,48	5,5,8	20,20,17	178	0.00224285	0.0411022	0.081,0.044,0.034	0.122,0.122,0.207	-0.097
56	XLOC_016379	chr16	+	31122411	31122540	31122620	80	31122710	0,2,0	15,17,5	31,31,32	8,8,12	179	1.26454e-13	5.19095e-11	0.0,0.061,0.0	0.682,0.682,0.596	-0.633
2106	XLOC_026982	chr20	-	34262271	34262353	34262433	80	34262539	0,0,0	23,22,20	3,3,4	2,2,22	179	0.000329869	0.00868021	0.0,0.0,0.0	0.453,0.453,0.091	-0.332
1115	XLOC_000300	chr1	+	53343353	53343515	53343596	81	53344440	3,1,2	7,12,6	24,24,13	3,3,4	180	4.07627e-08	4.40344e-06	0.191,0.044,0.155	0.815,0.815,0.641	-0.627
3848	XLOC_014886	chr15	-	49089497	49089776	49089857	81	49089927	0,1,0	7,6,7	2,2,3	1,1,1	180	0.000940721	0.0200086	0.0,0.084,0.0	0.524,0.524,0.623	-0.529
3830	XLOC_013325	chr14	-	24032588	24032711	24032792	81	24032818	2,5,2	16,28,16	14,14,8	4,4,7	180	1.51062e-07	1.47645e-05	0.064,0.089,0.064	0.658,0.658,0.386	-0.495
1348	XLOC_032509	chr4	+	184605297	184605376	184605457	81	184605512	1,0,0	19,20,25	7,7,11	10,10,10	180	7.15964e-08	7.34758e-06	0.028,0.0,0.0	0.278,0.278,0.377	-0.302
1112	XLOC_007440	chr11	-	17156365	17156576	17156657	81	17156706	2,1,1	12,19,17	9,9,7	11,11,13	180	0.00020173	0.00567192	0.084,0.028,0.031	0.31,0.31,0.228	-0.235
85	XLOC_018149	chr17	+	48452545	48453344	48453426	82	48453554	9,9,10	14,28,20	20,20,20	6,6,4	181	1.16739e-08	1.4812e-06	0.26,0.15,0.215	0.646,0.646,0.732	-0.466
2966	XLOC_021324	chr19	+	50363350	50363440	50363524	84	50363593	2,3,2	18,26,26	14,14,10	6,6,14	183	2.3588e-07	2.10497e-05	0.057,0.059,0.04	0.558,0.558,0.279	-0.413
278	XLOC_021882	chr19	-	55752606	55752759	55752844	85	55753007	3,1,2	23,9,8	17,17,26	8,8,7	184	5.03484e-09	7.1269e-07	0.066,0.056,0.119	0.533,0.533,0.666	-0.497
2183	XLOC_016755	chr16	-	66839679	66839729	66839814	85	66839929	10,7,4	66,78,56	12,12,12	42,42,52	184	0.00270675	0.0485206	0.075,0.046,0.037	0.133,0.133,0.11	-0.073
1489	XLOC_038204	chr6	-	32087600	32088679	32088765	86	32088901	0,1,1	5,8,12	3,3,5	0,0,4	185	0.00214249	0.0396168	0.0,0.063,0.043	1.0,1.0,0.401	-0.765
1935	XLOC_024434	chr2	-	230656581	230656781	230656868	87	230656942	4,1,2	33,39,40	71,71,55	22,22,35	186	0	0	0.061,0.013,0.026	0.632,0.632,0.455	-0.54
1750	XLOC_021828	chr19	-	50367435	50367493	50367580	87	50367660	2,6,3	13,17,18	10,10,8	5,5,7	186	3.37872e-05	0.00140097	0.076,0.158,0.081	0.516,0.516,0.378	-0.365
3179	XLOC_014955	chr15	-	65962116	65962263	65962350	87	65962526	0,1,1	9,21,18	8,8,16	12,12,19	186	1.15281e-05	0.00056337	0.0,0.025,0.029	0.262,0.262,0.309	-0.26
172	XLOC_007251	chr11	+	93462779	93462947	93463035	88	93463135	2,2,3	10,14,10	28,28,23	9,9,17	187	1.24176e-06	9.10252e-05	0.096,0.07,0.137	0.622,0.622,0.417	-0.453
2506	XLOC_030112	chr3	-	176765087	176765185	176765273	88	176765337	1,2,0	37,54,27	12,12,6	22,22,29	187	3.0537e-07	2.61155e-05	0.014,0.019,0.0	0.224,0.224,0.099	-0.171
517	XLOC_017896	chr17	+	7127802	7127871	7127960	89	7128033	3,3,1	45,54,57	5,5,9	24,24,29	188	0.000187821	0.0054296	0.034,0.028,0.009	0.099,0.099,0.14	-0.089
1837	XLOC_047663	chrX	+	23801760	23801826	23801916	90	23802000	48,42,20	493548451	35,35,43	285285347	189	0.0013481	0.0268638	0.049,0.039,0.023	0.06,0.06,0.061	-0.023
53	XLOC_021821	chr19	-	49951083	49951165	49951257	92	49951316	2,3,5	30,25,20	10,10,9	17,17,24	191	0.00186893	0.0360186	0.033,0.059,0.115	0.234,0.234,0.163	-0.141
4059	XLOC_035171	chr5	-	179043899	179043959	179044051	92	179044111	24,22,10	96,137,98	52,52,64	137137132	191	2.53573e-06	0.000160141	0.115,0.077,0.05	0.164,0.164,0.201	-0.096
1138	XLOC_001045	chr1	-	40029285	40029413	40029507	94	40029594	7,6,8	42,49,52	21,21,15	14,14,14	193	6.65024e-13	1.94994e-10	0.079,0.059,0.073	0.435,0.435,0.355	-0.338
516	XLOC_017896	chr17	+	7127980	7128033	7128127	94	7128203	10,0,5	69,77,74	9,9,9	31,31,38	193	6.92335e-05	0.00242909	0.069,0.0,0.033	0.13,0.13,0.108	-0.089
495	XLOC_023854	chr2	+	219525661	219526030	219526128	98	219526243	2,2,0	35,29,26	6,6,7	10,10,13	197	2.08247e-06	0.000138335	0.028,0.033,0.0	0.232,0.232,0.213	-0.205
3821	XLOC_013325	chr14	-	24034327	24034910	24035024	114	24035369	4,14,9	29,29,30	14,14,7	8,8,10	198	0.00020712	0.00578385	0.065,0.194,0.13	0.467,0.467,0.259	-0.268
811	XLOC_023538	chr2	+	74717151	74717254	74717370	116	74717600	4,5,3	14,9,6	15,15,7	2,2,1	198	3.37641e-07	2.77203e-05	0.125,0.217,0.2	0.789,0.789,0.778	-0.605
2412	XLOC_034929	chr5	-	68616063	68616172	68616291	119	68616407	31,44,30	6,9,5	38,38,35	0,0,1	198	0.000282816	0.0076379	0.721,0.71,0.75	1.0,1.0,0.946	-0.255
1760	XLOC_021670	chr19	-	36001085	36001154	36001280	126	36001489	72,107,88	19,20,13	63,63,88	6,6,1	198	0.00146328	0.0290182	0.655,0.728,0.772	0.84,0.84,0.978	-0.168
4216	XLOC_028754	chr22	-	51007170	51007510	51007641	131	51007850	1,3,2	0,1,1	6,6,2	0,0,1	198	0.000490684	0.0118068	1.0,0.6,0.5	1.0,1.0,0.5	-0.133
2534	XLOC_037751	chr6	+	30880886	30880934	30881085	151	30881164	5,6,7	13,15,11	22,22,20	6,6,17	198	0.00048349	0.0117439	0.161,0.167,0.241	0.647,0.647,0.37	-0.365
3835	XLOC_013325	chr14	-	24035024	24035101	24035272	171	24035369	20,24,23	22,15,12	24,24,27	5,5,4	198	0.000375918	0.00958474	0.313,0.444,0.489	0.706,0.706,0.771	-0.312
3836	XLOC_013325	chr14	-	24032924	24033065	24033254	189	24033368	12,14,14	17,25,13	16,16,14	5,5,7	198	0.000617055	0.0139945	0.261,0.219,0.35	0.615,0.615,0.5	-0.3
2707	XLOC_016559	chr16	-	730588	731603	731792	189	732874	33,39,22	156135132	35,35,45	80,80,93	198	6.6437e-05	0.00235107	0.096,0.126,0.077	0.179,0.179,0.195	-0.085
2969	XLOC_005229	chr10	-	58112902	58117946	58118137	191	58118220	39,35,28	51,67,66	58,58,73	58,58,54	198	0.000310397	0.0082739	0.277,0.207,0.175	0.333,0.333,0.403	-0.137
2017	XLOC_020148	chr18	-	225088	225139	225336	197	225403	10,16,11	10,16,9	14,14,34	4,4,4	198	0.000339179	0.00886835	0.333,0.333,0.379	0.636,0.636,0.81	-0.346
904	XLOC_016404	chr16	+	53503827	53504097	53504294	197	53504575	11,14,16	32,41,30	26,26,30	18,18,30	198	1.90425e-05	0.000878307	0.147,0.146,0.211	0.419,0.419,0.333	-0.222
598	XLOC_043960	chr8	+	22105666	22105791	22105993	202	22106162	3,6,2	54,68,44	8,8,6	22,22,29	198	0.000117006	0.00361134	0.027,0.042,0.022	0.154,0.154,0.094	-0.104
3965	XLOC_018470	chr17	-	26910528	26910667	26910870	203	26911004	7,10,7	42,71,46	32,32,32	39,39,32	198	2.16116e-11	4.43578e-09	0.077,0.066,0.071	0.291,0.291,0.333	-0.234
3841	XLOC_041517	chr7	-	65439512	65439691	65439905	214	65440058	15,11,10	13,9,8	27,27,23	4,4,5	198	7.70356e-05	0.00267993	0.366,0.379,0.385	0.771,0.771,0.697	-0.37
3592	XLOC_047878	chrX	+	153608301	153608379	153608593	214	153608727	11,15,11	30,43,26	16,16,15	18,18,15	198	0.00206576	0.0387213	0.155,0.149,0.175	0.308,0.308,0.333	-0.157
502	XLOC_027746	chr21	-	28212193	28212380	28212594	214	28212881	161182156	399469363	116116119	174174173	198	2.15933e-05	0.000953425	0.168,0.163,0.177	0.25,0.25,0.256	-0.083
3232	XLOC_048030	chrX	-	100653357	100653555	100653772	217	100653934	24,30,25	90,112,83	72,72,82	28,28,35	198	0	0	0.118,0.118,0.131	0.563,0.563,0.539	-0.433
3941	XLOC_029416	chr3	+	47889270	47889446	47889669	223	47889876	3,7,7	28,30,23	17,17,19	15,15,25	198	8.16124e-06	0.000423155	0.051,0.104,0.132	0.362,0.362,0.275	-0.237
3111	XLOC_017920	chr17	+	8192820	8192906	8193130	224	8193973	77,93,65	51,69,57	50,50,62	19,19,24	198	0.000574133	0.0132406	0.43,0.403,0.363	0.568,0.568,0.564	-0.168
2604	XLOC_029694	chr3	+	186504915	186505053	186505283	230	186505373	88413011015	230245195	106810681484	109109153	198	1.7095e-11	3.69342e-09	0.658,0.726,0.722	0.83,0.83,0.829	-0.128
124	XLOC_009388	chr12	-	54107484	54107684	54107916	232	54108025	8,5,5	9,10,8	10,10,20	4,4,6	198	0.00167638	0.0327693	0.308,0.2,0.238	0.556,0.556,0.625	-0.33
853	XLOC_024153	chr2	-	98274889	98275106	98275341	235	98275466	16,24,30	21,28,29	37,37,34	11,11,10	198	1.01366e-06	7.70572e-05	0.276,0.3,0.341	0.627,0.627,0.63	-0.322
496	XLOC_037771	chr6	+	31935732	31935859	31936104	245	31936315	11,5,8	11,9,11	15,15,8	4,4,3	198	0.00113758	0.0234661	0.333,0.217,0.267	0.652,0.652,0.571	-0.353
217	XLOC_047911	chrX	-	18942173	18942252	18942498	246	18942643	12,8,11	11,14,21	34,34,28	6,6,6	198	2.3995e-08	2.7361e-06	0.353,0.222,0.208	0.739,0.739,0.7	-0.465
3463	XLOC_038199	chr6	-	31921505	31921608	31921856	248	31921911	12,13,9	38,35,43	54,54,43	33,33,33	198	1.16488e-11	2.65657e-09	0.136,0.157,0.095	0.45,0.45,0.394	-0.302
1467	XLOC_047690	chrX	+	47085363	47085426	47085677	251	47085801	22,28,20	117112108	70,70,84	90,90,84	198	1.22125e-15	7.16173e-13	0.086,0.111,0.085	0.28,0.28,0.333	-0.204
4266	XLOC_021139	chr19	+	36110514	36110660	36110913	253	36111025	37,31,34	13,20,14	80,80,67	15,15,15	198	0.00249145	0.0450547	0.587,0.437,0.548	0.727,0.727,0.691	-0.191
3932	XLOC_016217	chr16	+	2283011	2283184	2283438	254	2283991	6,3,3	8,11,8	15,15,15	5,5,9	198	0.000775063	0.017198	0.273,0.12,0.158	0.6,0.6,0.455	-0.368
293	XLOC_011261	chr13	+	20567202	20567704	20567965	261	20568059	51,65,52	30,35,22	71,71,82	13,13,19	198	3.28214e-05	0.00137482	0.459,0.481,0.542	0.732,0.732,0.683	-0.222
1433	XLOC_037784	chr6	+	33258102	33258227	33258492	265	33259444	25,22,18	63,92,73	50,50,42	55,55,80	198	4.05256e-06	0.000237654	0.166,0.107,0.11	0.313,0.313,0.208	-0.15
514	XLOC_017896	chr17	+	7125985	7126184	7126451	267	7126556	54,57,59	70,80,57	55,55,75	14,14,25	198	5.16809e-13	1.63192e-10	0.278,0.263,0.341	0.663,0.663,0.6	-0.348
4267	XLOC_018467	chr17	-	26873479	26874427	26874694	267	26874867	14,22,11	23,29,29	22,22,27	10,10,10	198	3.11532e-06	0.000188585	0.233,0.275,0.159	0.524,0.524,0.574	-0.318
4198	XLOC_016192	chr16	+	841850	841948	842223	275	842347	10,13,10	14,11,11	14,14,18	4,4,2	198	0.000556349	0.0130319	0.263,0.371,0.313	0.636,0.636,0.818	-0.381
2929	XLOC_024358	chr2	-	198264975	198265158	198265438	280	198265660	2,5,4	119126121	14,14,11	95,95,116	198	3.64041e-05	0.00146584	0.008,0.019,0.016	0.069,0.069,0.045	-0.047
123	XLOC_009573	chr12	-	120652905	120653076	120653362	286	120653451	7,10,4	0,2,1	6,6,2	0,0,1	198	0.000361774	0.00934014	1.0,0.714,0.667	1.0,1.0,0.5	-0.04
2324	XLOC_014707	chr15	+	75189351	75189560	75189852	292	75192421	14,20,18	45,42,35	27,27,22	18,18,23	198	2.68813e-05	0.00114945	0.135,0.192,0.205	0.429,0.429,0.324	-0.217
1047	XLOC_027759	chr21	-	33973727	33974283	33974581	298	33974677	18,33,26	75,84,80	33,33,54	50,50,68	198	5.02134e-05	0.00184041	0.107,0.164,0.14	0.248,0.248,0.284	-0.123
2685	XLOC_037851	chr6	+	44197643	44197783	44198083	300	44198218	27,26,28	35,51,27	38,38,34	22,22,18	198	0.000316001	0.00836893	0.278,0.203,0.341	0.463,0.463,0.486	-0.197
3777	XLOC_018778	chr17	-	79779984	79780783	79781084	301	79781187	135121126	17,8,10	167167196	4,4,2	198	1.28242e-05	0.000619334	0.799,0.883,0.863	0.954,0.954,0.98	-0.114
1366	XLOC_029740	chr3	-	12650264	12650422	12650731	309	12650834	4,8,3	44,38,32	11,11,18	31,31,33	198	0.000846924	0.018298	0.043,0.095,0.045	0.151,0.151,0.214	-0.111
588	XLOC_024114	chr2	-	85785562	85785728	85786039	311	85786198	17,19,18	10,17,19	17,17,21	3,3,3	198	0.000105553	0.00341177	0.459,0.358,0.321	0.739,0.739,0.778	-0.373
1452	XLOC_015055	chr15	-	91475284	91475340	91475658	318	91475991	13,13,19	21,22,20	28,28,25	10,10,17	198	0.000561913	0.0130319	0.236,0.228,0.322	0.583,0.583,0.424	-0.268
1693	XLOC_040979	chr7	+	889156	889240	889559	319	889670	40,30,25	34,32,26	37,37,47	7,7,12	198	1.58111e-08	1.90895e-06	0.37,0.319,0.325	0.725,0.725,0.662	-0.366
3966	XLOC_020241	chr18	-	55269586	55269718	55270043	325	55270175	20,36,31	100194125	77,77,74	41,41,81	198	0	0	0.091,0.085,0.11	0.484,0.484,0.314	-0.332
3289	XLOC_023690	chr2	+	160075748	160075872	160076202	330	160076378	12,12,5	21,17,17	28,28,38	14,14,16	198	1.30016e-05	0.0006206	0.222,0.261,0.128	0.5,0.5,0.543	-0.311
4101	XLOC_027825	chr21	-	47720237	47722068	47722398	330	47722490	16,13,15	4,9,4	35,35,38	3,3,1	198	0.0013052	0.0261358	0.667,0.419,0.652	0.854,0.854,0.95	-0.307
2611	XLOC_032581	chr4	-	17801758	17806394	17806729	335	17806848	21,31,17	16,27,19	25,25,28	9,9,11	198	0.00282086	0.0499122	0.396,0.365,0.309	0.581,0.581,0.56	-0.217
2728	XLOC_047811	chrX	+	107938036	107938151	107938496	345	107938669	6,2,2	6,6,10	7,7,12	0,0,5	198	0.0020814	0.038837	0.333,0.143,0.091	1.0,1.0,0.545	-0.659
1028	XLOC_004790	chr10	+	22607200	22607235	22607581	346	22607642	14,15,20	39,36,40	32,32,40	23,23,24	198	3.18705e-07	2.66996e-05	0.152,0.172,0.2	0.41,0.41,0.455	-0.25
3532	XLOC_011371	chr13	+	103518016	103518261	103518611	350	103518731	3,4,6	6,6,12	13,13,10	1,1,4	198	0.000194461	0.00558225	0.2,0.25,0.2	0.867,0.867,0.556	-0.547
2595	XLOC_007119	chr11	+	62549584	62549805	62550164	359	62550297	10,5,6	11,14,4	22,22,24	2,2,14	198	0.00278061	0.0494131	0.313,0.152,0.429	0.846,0.846,0.462	-0.42
700	XLOC_041043	chr7	+	26241280	26242229	26242590	361	26242642	113133116	19,21,14	230230253	17,17,18	198	0.00119571	0.024542	0.748,0.76,0.806	0.871,0.871,0.875	-0.101
1817	XLOC_000115	chr1	+	20974997	20975125	20975487	362	20975724	15,9,7	23,23,20	43,43,42	21,21,31	198	6.24046e-06	0.00033269	0.246,0.164,0.149	0.506,0.506,0.404	-0.286
3889	XLOC_034597	chr5	+	78944439	78944516	78944884	368	78945013	11,8,17	30,28,32	15,15,12	8,8,18	198	0.00194188	0.0367347	0.155,0.125,0.21	0.484,0.484,0.25	-0.243
2059	XLOC_018571	chr17	-	41956642	41956771	41957149	378	41957352	0,0,0	15,13,22	8,8,7	12,12,17	198	2.10767e-05	0.000953425	0.0,0.0,0.0	0.25,0.25,0.171	-0.224
1353	XLOC_001160	chr1	-	78413137	78414459	78414839	380	78414985	79,77,81	114149105	80,80,106	49,49,60	198	4.89422e-10	8.37116e-08	0.257,0.205,0.278	0.449,0.449,0.469	-0.209
3573	XLOC_021549	chr19	-	11456195	11456413	11456802	389	11456979	18,17,22	7,16,18	45,45,55	10,10,4	198	0.00022608	0.00627067	0.563,0.347,0.379	0.692,0.692,0.873	-0.323
3829	XLOC_013325	chr14	-	24034327	24034408	24034814	406	24034910	41,39,29	14,17,12	33,33,30	4,4,4	198	0.00190226	0.0363244	0.594,0.534,0.547	0.805,0.805,0.789	-0.241
607	XLOC_001341	chr1	-	154557692	154557820	154558228	408	154558341	30,23,29	64,65,52	62,62,81	45,45,61	198	7.25656e-09	9.60908e-07	0.19,0.15,0.218	0.408,0.408,0.399	-0.219
3316	XLOC_035068	chr5	-	137506033	137506098	137506520	422	137506601	7,7,7	31,25,18	43,43,48	25,25,27	198	4.48794e-10	8.01e-08	0.101,0.123,0.163	0.462,0.462,0.471	-0.336
848	XLOC_005019	chr10	+	103368591	103368694	103369123	429	103369918	12,14,11	38,34,22	27,27,44	17,17,18	198	3.03241e-08	3.36434e-06	0.136,0.171,0.2	0.443,0.443,0.55	-0.31
314	XLOC_041587	chr7	-	92206968	92207031	92207463	432	92207496	11,15,12	23,32,26	21,21,18	14,14,20	198	0.00125208	0.0253191	0.193,0.19,0.188	0.429,0.429,0.31	-0.199
3015	XLOC_026793	chr20	+	42162923	42163034	42163467	433	42163582	7,5,9	4,2,1	7,7,2	0,0,1	198	0.000434584	0.0108119	0.467,0.556,0.818	1.0,1.0,0.5	-0.22
2743	XLOC_007680	chr11	-	93461534	93463878	93464315	437	93464382	130147138	28,36,23	142142167	8,8,21	198	4.89626e-05	0.00181074	0.699,0.671,0.75	0.899,0.899,0.799	-0.159
662	XLOC_026876	chr20	+	62319880	62319958	62320407	449	62320485	7,7,1	4,8,9	10,10,16	2,2,3	198	0.00270612	0.0485206	0.467,0.304,0.053	0.714,0.714,0.727	-0.444
2425	XLOC_046139	chr9	+	139686702	139686810	139687270	460	139690448	8,7,11	83,98,84	15,15,13	50,50,49	198	0.000109916	0.00349161	0.046,0.034,0.061	0.13,0.13,0.117	-0.079
3161	XLOC_000917	chr1	-	19419806	19419980	19420442	462	19420633	5,6,5	8,11,9	15,15,16	6,6,2	198	0.000600419	0.0136929	0.238,0.214,0.217	0.556,0.556,0.8	-0.414
1690	XLOC_000766	chr1	+	228334542	228334639	228335106	467	228335245	13,8,6	135124122	14,14,20	67,67,74	198	8.24663e-06	0.000423155	0.046,0.031,0.024	0.095,0.095,0.119	-0.069
3772	XLOC_028585	chr22	-	21354935	21355076	21355544	468	21355700	31,46,31	26,41,23	57,57,62	14,14,22	198	4.85741e-06	0.000273146	0.373,0.359,0.403	0.671,0.671,0.585	-0.264
944	XLOC_032546	chr4	-	2746423	2746672	2747172	500	2747262	4,5,5	6,20,7	6,6,17	4,4,6	198	0.00288737	0.0508698	0.25,0.111,0.263	0.429,0.429,0.586	-0.273
1607	XLOC_029502	chr3	+	100064428	100064522	100065024	502	100065099	21,23,12	27,33,23	39,39,67	15,15,19	198	6.48233e-09	8.86999e-07	0.28,0.258,0.207	0.565,0.565,0.638	-0.341
1081	XLOC_048071	chrX	-	122756955	122757134	122757637	503	122757822	59,63,55	30,31,36	68,68,80	16,16,27	198	0.00122857	0.0250496	0.496,0.504,0.433	0.68,0.68,0.597	-0.175
1423	XLOC_027761	chr21	-	34127523	34131580	34132087	507	34132305	126171172	39,63,44	279279266	28,28,32	198	3.36755e-10	6.28355e-08	0.618,0.576,0.662	0.833,0.833,0.806	-0.205
3100	XLOC_041771	chr7	-	150776586	150777009	150777523	514	150778987	49,59,61	13,12,12	63,63,68	1,1,4	198	4.2422e-06	0.000245271	0.653,0.711,0.718	0.969,0.969,0.895	-0.25
2267	XLOC_024366	chr2	-	201778017	201778136	201778653	517	201778715	7,10,8	7,5,4	27,27,40	3,3,1	198	9.76872e-05	0.00323392	0.333,0.5,0.5	0.818,0.818,0.952	-0.418
3636	XLOC_046315	chr9	-	95060538	95060618	95061165	547	95061236	23,37,37	7,21,17	122122135	14,14,20	198	3.12394e-06	0.000188585	0.622,0.468,0.521	0.813,0.813,0.771	-0.262
2644	XLOC_048096	chrX	-	134184969	134185398	134185946	548	134186258	21,21,16	9,10,11	38,38,36	3,3,0	198	1.61658e-06	0.000112476	0.538,0.512,0.421	0.864,0.864,1.0	-0.419
64	XLOC_001309	chr1	-	151027491	151027602	151028152	550	151028469	22,31,29	26,31,26	65,65,64	17,17,35	198	7.98223e-05	0.00275353	0.297,0.333,0.358	0.657,0.657,0.478	-0.268
4288	XLOC_023861	chr2	+	220110617	220110807	220111378	571	220111598	14,14,21	9,11,12	25,25,28	2,2,7	198	0.000446417	0.0110394	0.438,0.389,0.467	0.862,0.862,0.667	-0.366
2356	XLOC_028680	chr22	-	39136271	39136437	39137011	574	39137055	18,20,17	20,23,21	36,36,39	14,14,12	198	2.12187e-05	0.000953425	0.31,0.303,0.288	0.563,0.563,0.619	-0.281
1953	XLOC_000699	chr1	+	207940357	207940540	207941123	583	207941168	80,110,78	44,49,42	84,84,97	17,17,16	198	1.15991e-06	8.65718e-05	0.476,0.529,0.481	0.712,0.712,0.752	-0.23
1272	XLOC_018266	chr17	+	77079842	77080033	77080619	586	77080768	8,16,15	7,8,7	13,13,12	1,1,0	198	0.0017166	0.0333963	0.364,0.5,0.517	0.867,0.867,1.0	-0.451
1576	XLOC_035165	chr5	-	177651642	177651730	177652355	625	177652430	36,29,32	13,22,16	46,46,35	5,5,3	198	8.60357e-06	0.000430703	0.581,0.397,0.5	0.821,0.821,0.854	-0.339
2920	XLOC_021006	chr19	+	14037987	14038078	14038705	627	14038843	9,8,5	9,14,12	19,19,11	4,4,4	198	4.88961e-05	0.00181074	0.333,0.222,0.172	0.704,0.704,0.579	-0.42
528	XLOC_021250	chr19	+	44676240	44676367	44677012	645	44677105	22,36,25	100127105	31,31,40	65,65,80	198	0.00047803	0.0116804	0.099,0.124,0.106	0.193,0.193,0.2	-0.086
2576	XLOC_038496	chr6	-	161574377	161574531	161575180	649	161575342	12,19,12	11,11,8	35,35,42	6,6,8	198	0.000171342	0.00498835	0.353,0.463,0.429	0.745,0.745,0.724	-0.323
1257	XLOC_026718	chr20	+	17949547	17949784	17950443	659	17951013	87,86,74	33,50,31	72,72,95	18,18,18	198	0.00107666	0.0224349	0.569,0.462,0.544	0.667,0.667,0.725	-0.161
2323	XLOC_014707	chr15	+	75188492	75188666	75189351	685	75189560	60,67,53	51,46,58	52,52,41	6,6,19	198	4.77086e-05	0.00181074	0.37,0.421,0.314	0.813,0.813,0.519	-0.347
2427	XLOC_011548	chr13	-	103418172	103418930	103419622	692	103419828	6,12,4	47,46,32	20,20,22	27,27,25	198	3.56883e-07	2.87256e-05	0.06,0.115,0.059	0.27,0.27,0.306	-0.204
4142	XLOC_044144	chr8	+	124789504	124789562	124790264	702	124790332	8,7,13	15,12,15	11,11,21	4,4,7	198	0.000269166	0.0073174	0.211,0.226,0.302	0.579,0.579,0.6	-0.34
1731	XLOC_046479	chr9	-	139299542	139299654	139300356	702	139300430	41,50,39	25,46,26	62,62,69	21,21,32	198	0.00273682	0.0488463	0.451,0.352,0.429	0.596,0.596,0.519	-0.16
3464	XLOC_014725	chr15	+	78789467	78789653	78790374	721	78793857	13,18,14	65,51,61	23,23,16	32,32,36	198	0.000372928	0.00956792	0.091,0.15,0.103	0.264,0.264,0.182	-0.122
872	XLOC_000907	chr1	-	16944679	16945598	16946339	741	16946519	11,9,6	12,11,10	15,15,22	4,4,9	198	0.00089057	0.0190406	0.314,0.29,0.231	0.652,0.652,0.55	-0.34
1347	XLOC_029641	chr3	+	160131260	160131401	160132154	753	160132305	53,67,55	41,32,43	111111115	29,29,37	198	3.45114e-05	0.00141669	0.393,0.511,0.39	0.657,0.657,0.608	-0.209
114	XLOC_005076	chr10	+	122665387	122665533	122666287	754	122666367	42,49,38	35,44,40	79,79,84	18,18,37	198	1.56363e-06	0.000110668	0.375,0.358,0.322	0.687,0.687,0.532	-0.284
929	XLOC_029980	chr3	-	119155637	119155825	119156601	776	119156950	5,12,12	5,5,9	23,23,20	1,1,2	198	9.95063e-05	0.00326779	0.333,0.545,0.4	0.92,0.92,0.833	-0.465
1491	XLOC_038204	chr6	-	32087600	32087734	32088547	813	32088679	6,5,4	10,15,9	20,20,14	6,6,0	198	3.945e-05	0.00154231	0.231,0.143,0.182	0.625,0.625,1.0	-0.565
2769	XLOC_009393	chr12	-	54573273	54575431	54576287	856	54576407	121142159	10,12,11	132132180	2,2,3	198	0.000112598	0.00352837	0.858,0.855,0.878	0.971,0.971,0.968	-0.106
1322	XLOC_046502	chr9	-	140469203	140469298	140470160	862	140470619	39,71,43	9,8,6	50,50,59	1,1,0	198	0.000240897	0.00663679	0.684,0.816,0.782	0.962,0.962,1.0	-0.214
2062	XLOC_026692	chr20	+	3844902	3845435	3846329	894	3856888	12,22,16	26,17,17	29,29,21	9,9,6	198	8.23484e-05	0.00280468	0.188,0.393,0.32	0.617,0.617,0.636	-0.323
2851	XLOC_005357	chr10	-	103343264	103343438	103344358	920	103344676	25,26,23	10,9,11	34,34,51	4,4,4	198	0.000293251	0.00786793	0.556,0.591,0.511	0.81,0.81,0.864	-0.275
126	XLOC_009388	chr12	-	54104919	54105905	54106883	978	54106990	25,35,29	4,10,9	49,49,33	1,1,4	198	0.000857578	0.0184312	0.758,0.636,0.617	0.961,0.961,0.805	-0.239
911	XLOC_021499	chr19	-	6413123	6414131	6415151	1020	6415312	202263180	20,22,17	345345347	10,10,15	198	1.76492e-05	0.000823296	0.835,0.857,0.841	0.945,0.945,0.92	-0.092
3990	XLOC_001135	chr1	-	59154709	59154788	59155897	1109	59155921	105,94,89	6,10,7	152152169	4,4,1	198	0.000357292	0.00928281	0.897,0.825,0.864	0.95,0.95,0.988	-0.101
1660	XLOC_024190	chr2	-	118693070	118693155	118694277	1122	118694315	12,23,20	4,11,6	69,69,72	2,2,8	198	5.72822e-06	0.000309399	0.6,0.511,0.625	0.945,0.945,0.818	-0.324
2167	XLOC_020232	chr18	-	47794348	47797910	47799046	1136	47799108	33,36,34	12,15,11	77,77,68	9,9,13	198	0.000805515	0.0177199	0.579,0.545,0.607	0.811,0.811,0.723	-0.205
3455	XLOC_029987	chr3	-	121437234	121437348	121438492	1144	121438615	14,21,34	13,20,10	38,38,37	3,3,0	198	2.15426e-06	0.000140369	0.35,0.344,0.63	0.864,0.864,1.0	-0.468
703	XLOC_041043	chr7	+	26241280	26241446	26242590	1144	26242642	428435384	87,122,99	816816908	63,63,69	198	0	0	0.711,0.641,0.66	0.866,0.866,0.868	-0.196
1898	XLOC_034915	chr5	-	59892144	59893741	59894901	1160	59895087	75,104,94	29,37,27	95,95,111	16,16,12	198	0.000119698	0.00366686	0.564,0.584,0.635	0.748,0.748,0.822	-0.178
687	XLOC_000749	chr1	+	225155132	225155285	225156460	1175	225158905	115142148	42,48,28	145145180	18,18,18	198	3.64228e-05	0.00146584	0.578,0.597,0.725	0.801,0.801,0.833	-0.178
3314	XLOC_035068	chr5	-	137502206	137502416	137503622	1206	137503767	44,51,44	15,20,22	92,92,112	18,18,22	198	0.00166623	0.0327267	0.595,0.56,0.5	0.719,0.719,0.718	-0.167
2571	XLOC_034970	chr5	-	87493485	87493582	87494792	1210	87494967	42,59,58	16,26,18	78,78,98	8,8,20	198	0.000197664	0.00560781	0.568,0.532,0.617	0.83,0.83,0.71	-0.218
1726	XLOC_034494	chr5	+	10400895	10400954	10402170	1216	10402251	217253270	47,53,45	311311378	28,28,42	198	1.72552e-05	0.00081417	0.698,0.705,0.75	0.847,0.847,0.818	-0.12
3540	XLOC_016421	chr16	+	57490842	57490927	57492157	1230	57492262	37,53,24	35,48,47	60,60,63	12,12,23	198	2.33381e-08	2.7361e-06	0.346,0.356,0.203	0.714,0.714,0.578	-0.367
2602	XLOC_029694	chr3	+	186505591	186505671	186506913	1242	186510608	742897733	146177142	538538615	64,64,69	198	2.31008e-05	0.00100882	0.718,0.717,0.721	0.808,0.808,0.817	-0.092
2434	XLOC_000476	chr1	+	146739084	146739177	146740440	1263	146740537	87,105,98	47,59,41	119119130	24,24,27	198	5.80083e-07	4.57931e-05	0.481,0.471,0.544	0.713,0.713,0.707	-0.212
2872	XLOC_016344	chr16	+	28965885	28966003	28967298	1295	28967379	85,109,82	29,32,24	123123136	17,17,18	198	0.000105342	0.00341177	0.594,0.63,0.631	0.783,0.783,0.791	-0.167
50	XLOC_014760	chr15	+	89824995	89825066	89826366	1300	89826481	98141139	36,47,51	188188285	24,24,34	198	1.86238e-09	2.8315e-07	0.576,0.6,0.577	0.797,0.797,0.807	-0.216
1574	XLOC_035165	chr5	-	177656940	177657100	177658405	1305	177658524	134153114	19,15,15	93,93,88	3,3,5	198	0.00197676	0.0372229	0.779,0.836,0.792	0.939,0.939,0.898	-0.123
1065	XLOC_041749	chr7	-	141356343	141362651	141363971	1320	141364040	44,49,49	13,18,15	60,60,63	4,4,9	198	0.000109816	0.00349161	0.629,0.576,0.62	0.882,0.882,0.778	-0.239
3541	XLOC_000882	chr1	-	10516563	10521759	10523114	1355	10523266	32,60,50	15,18,20	73,73,74	11,11,14	198	0.00175283	0.0339404	0.516,0.625,0.556	0.768,0.768,0.725	-0.188
1745	XLOC_008998	chr12	+	69113357	69113434	69114897	1463	69114957	24,28,24	75,112,74	36,36,27	49,49,68	198	0.000694346	0.0155238	0.138,0.111,0.14	0.269,0.269,0.166	-0.105
3888	XLOC_034597	chr5	+	78936927	78937019	78938666	1647	78938733	54,72,85	11,20,12	59,59,84	5,5,2	198	0.000984889	0.0207332	0.711,0.643,0.78	0.855,0.855,0.955	-0.177
799	XLOC_024177	chr2	-	110300589	110301901	110303626	1725	110303814	64,73,76	10,16,8	88,88,94	3,3,7	198	0.000950189	0.0201058	0.762,0.695,0.826	0.936,0.936,0.87	-0.153
3554	XLOC_030086	chr3	-	156868070	156868170	156869965	1795	156870945	187277211	16,20,13	341341448	8,8,10	198	8.10665e-06	0.000423155	0.854,0.874,0.89	0.955,0.955,0.957	-0.083
216	XLOC_047911	chrX	-	18915280	18915451	18917290	1839	18917344	100,129,99	14,22,13	196196197	10,10,5	198	2.06485e-06	0.000138335	0.781,0.746,0.792	0.907,0.907,0.952	-0.149
380	XLOC_018630	chr17	-	48939561	48941524	48943418	1894	48943710	34,46,41	14,12,9	55,55,67	6,6,6	198	0.00245651	0.0446193	0.548,0.657,0.695	0.821,0.821,0.848	-0.197
1286	XLOC_005106	chr10	+	135213032	135213123	135215032	1909	135215749	128199134	24,29,22	173173209	8,8,27	198	0.00112165	0.0232543	0.727,0.774,0.753	0.915,0.915,0.795	-0.124
941	XLOC_000629	chr1	+	180240969	180241141	180243319	2178	180252105	51,54,46	7,9,8	56,56,64	1,1,4	198	0.00123265	0.0250496	0.785,0.75,0.742	0.966,0.966,0.889	-0.181
1231	XLOC_038404	chr6	-	112397524	112397712	112400835	3123	112400957	166193159	14,21,19	109109162	3,3,3	198	4.25652e-05	0.0016484	0.856,0.821,0.807	0.948,0.948,0.964	-0.125
2976	XLOC_009387	chr12	-	54066359	54066429	54069959	3530	54070182	157178166	13,6,10	118118123	0,0,1	198	0.000128005	0.0038923	0.858,0.937,0.892	1.0,1.0,0.984	-0.099
1422	XLOC_027761	chr21	-	34127137	34127664	34131390	3726	34132305	8781004954	44,78,44	137313731650	20,20,34	198	1.03251e-14	5.29805e-12	0.909,0.866,0.916	0.972,0.972,0.96	-0.071
2572	XLOC_034970	chr5	-	87494792	87494967	87498778	3811	87498892	221291260	24,24,18	339339457	11,11,12	198	4.72467e-06	0.000269372	0.822,0.858,0.878	0.939,0.939,0.95	-0.09
2648	XLOC_000635	chr1	+	182836095	182836178	182841471	5293	182841628	304357290	78,81,71	355355433	54,54,50	198	6.30373e-05	0.00225016	0.661,0.688,0.671	0.767,0.767,0.812	-0.109
3688	XLOC_021416	chr19	+	58817453	58817582	58823531	5949	58823828	290362330	24,25,20	324324376	8,8,13	198	0.000150698	0.00445046	0.858,0.879,0.892	0.953,0.953,0.935	-0.071
3728	XLOC_000788	chr1	+	233490581	233490757	233497798	7041	233498039	392458447	69,78,70	261261305	24,24,28	198	0.000255136	0.00698223	0.74,0.746,0.761	0.845,0.845,0.845	-0.096
3208	XLOC_000420	chr1	+	111717500	111717585	111724808	7223	111724940	229265238	32,27,37	268268320	16,16,18	198	4.88639e-05	0.00181074	0.782,0.831,0.763	0.893,0.893,0.899	-0.103
1774	XLOC_029597	chr3	+	140681968	140682069	140689768	7699	140689835	9361163963	12,12,18	9479471186	1,1,5	198	8.42272e-06	0.000426855	0.975,0.98,0.964	0.998,0.998,0.992	-0.023
